# The blueprint of human functional architecture shifts from cognition to anatomy during perturbations of consciousness

**DOI:** 10.64898/2026.06.07.730661

**Authors:** Andrea I. Luppi, Dragana Manasova, Justine Y. Hansen, Zhen-Qi Liu, Asa Farahani, Yonatan Sanz Perl, Jakub Vohryzek, Daniel Golkowski, Andreas Ranft, Rüdiger Ilg, Denis Jordan, Vincent Bonhomme, Audrey Vanhaudenhuyse, Athena Demertzi, Oceane Jaquet, Mohamed Ali Bahri, Naji L. N. Alnagger, Paolo Cardone, Lorina Naci, Adrian M. Owen, John D. Pickard, Guy B. Williams, Judith Allanson, Enrico Amico, Danilo Bzdok, Jacobo D. Sitt, David K. Menon, Emmanuel A. Stamatakis, Bratislav Misic

**Affiliations:** Department of Psychiatry, University of Oxford, Oxford, UK; Division of Information Engineering and St John’s College, University of Cambridge, Cambridge, UK; Montréal Neurological Institute, McGill University, Montréal, QC, Canada; Institute for Medical Engineering and Science, Massachusetts Institute of Technology, Cambridge, Massachusetts, USA; Children’s Hospital of Philadelphia, University of Pennsylvania, Philadelphia, PA, USA; Pompeu Fabra University, Barcelona, Spain; Technical University of Munich, Munich, Germany; Department of Neurology, University Hospital Heidelberg, Heidelberg, Germany; Department of Anesthesia and Intensive Care Medicine, Liège University Hospital, Liège, Belgium; Anesthesia and Perioperative Neuroscience Laboratory, GIGA-Consciousness, GIGA Institute, Liège University, Liège, Belgium; Interdisciplinary Algology Center, Liège University Hospital, Liège, Belgium; Conscious Care Lab, GIGA Consciousness, GIGA Institute, University of Liège, Belgium; Physiology of Cognition Lab, GIGA-Cyclotron Research Center In Vivo Imaging, University of Liège, Liège, Belgium; GIGA-Cyclotron Research Center Human Imaging, University of Liège, Liège, Belgium; Coma Science Group, GIGA-Consciousness, GIGA Institute, University of Liège, Liège, Belgium; School of Psychology, Trinity College Dublin, Dublin, Ireland; Department of Physiology and Pharmacology, and Department of Psychology, Western University, London, ON, Canada; Department of Clinical Neurosciences, University of Cambridge, Cambridge, UK; University of Birmingham, Birmingham, UK; MILA-Quebec Artificial Intelligence Institute, Montréal, QC, Canada; Paris Brain Institute, Paris, France; Division of Anaesthesia, University of Cambridge, Cambridge, UK

## Abstract

Consciousness and cognition arise from the ongoing interactions between brain regions. Synchronous fluctuations of fMRI signals may indicate that two brain regions perform similar cognitive functions, but neural interactions are also constrained by anatomical connectivity and regions’ molecular, cytoarchitectonic, and metabolic profiles. Here we disentangle the respective contributions of ongoing cognition and multimodal neurobiological constraints in shaping functional connectivity. We jointly contextualise haemodynamic FC against eight distinct multimodal representations of the human connectome: (i) structural connectivity from diffusion tractography; (ii) spatial embedding; (iii) similarity of transcriptional profiles from gene expression; (iv) similarity of receptor profiles from Positron Emission Tomography; (v) laminar profile similarity from histology; (vi) correlated electrophysiological activity from magnetoencephalography; (vii) correlated metabolic activity from PET glucose uptake; (viii) coordinated activation across 123 cognitive operations from the NeuroSynth meta-analytic engine. We demonstrate that cognitive co-activation is the dominant predictor of inter-regional fMRI synchrony in the awake human brain, even when quantified using intracranial electrical stimulation. Crucially, this predominance of cognitive co-activation for shaping functional connectivity is systematically obliterated across five datasets of pharmacological and pathological perturbations of consciousness (chronic disorders of consciousness; anaesthesia with sevoflurane, propofol, or ketamine) when cognition is disconnected from the environment or altogether abolished. Altogether, we show that multimodal predictors of functional architecture shift away from cognitive co-activation and toward anatomical-molecular constraints during pharmacological and pathological perturbations of consciousness.
