## Supplementary Tables for "The blueprint of human functional architecture shifts from cognition to anatomy during perturbations of consciousness": Statistical_tables.xlsx

### Sheet: TableS1_t-scores
	distance	connectome	microstructure	genes	receptors	metabolism	electrodynamics	neurosynth
test-retest	-0.0960079	-1.86178	-0.252961	0.328003	-0.597462	-1.49287	-1.06093	1.42364
DOC	2.68949	3.83034	3.14165	1.41086	2.58747	-0.163917	6.59896	-6.68994
ppfl (vs recovery)	-0.177715	1.79231	1.68992	4.35974	5.93971	-0.330559	3.14469	-6.09128
sevo (vs recovery)	1.79102	2.76063	0.915673	4.16703	2.46728	0.398449	4.88933	-5.36926
ppfl	0.715811	2.15955	1.79292	3.18444	4.96379	0.235604	3.07264	-5.70619
sevo	2.14797	3.25762	1.45211	2.84893	1.63706	1.15937	3.81231	-4.69476
ketamine	1.35802	-0.0365459	1.84109	4.44333	2.85236	1.13876	3.61234	-10.9464

### Sheet: TableS2_pvals
	distance	connectome	microstructure	genes	receptors	metabolism	electrodynamics	neurosynth
test-retest	0.924095	0.07156	0.801868	0.744981	0.554277	0.144971	0.296427	0.163937
DOC	0.0107761	0.000493112	0.00335305	0.166868	0.0138527	0.870713	1.10888e-07	8.40479e-08
ppfl (vs recovery)	0.860183	0.0835223	0.101767	0.000149508	1.87951e-06	0.743354	0.00382042	1.2403e-06
sevo (vs recovery)	0.0845076	0.0102419	0.367945	0.000284111	0.0202455	0.693433	4.10062e-05	1.13099e-05
ppfl	0.479833	0.0392141	0.0834225	0.00345291	2.80526e-05	0.815396	0.00458376	3.57645e-06
sevo	0.0408482	0.00302788	0.157994	0.00829277	0.113223	0.256456	0.000725627	6.91779e-05
ketamine	0.19756	0.971402	0.0885368	0.000662686	0.0135953	0.275355	0.00315652	6.24064e-08

### Sheet: TableS3_tscores_iES
	distance	connectome	microstructure	genes	receptors	metabolism	electrodynamics	iES
DOC	2.34531	1.7215	2.57245	-0.660015	0.820269	5.49582	-0.98635	-5.21982
ppfl (vs recovery)	-0.867949	-1.18138	1.76929	3.33281	5.63354	2.76852	-1.35704	-5.95552
sevo (vs recovery)	0.510958	0.448714	1.3811	3.32536	0.0384064	4.71051	-0.740587	-3.46405
ppfl	-0.0643435	-0.285301	1.51062	1.64274	5.06784	3.18941	-0.966607	-4.84541
sevo	1.54703	1.6032	1.35164	2.0181	-0.278035	4.14437	0.826889	-5.46144
ketamine	1.15584	-3.2224	1.5881	1.71091	-0.882935	2.93641	0.687452	-2.21478

### Sheet: TableS4_pvals_iES
	distance	connectome	microstructure	genes	receptors	metabolism	electrodynamics	iES
DOC	0.0246412	0.0937452	0.0143688	0.513445	0.417461	3.28072e-06	0.330544	7.663e-06
ppfl (vs recovery)	0.392548	0.247048	0.0873615	0.00235817	4.37161e-06	0.00971135	0.185237	1.79963e-06
sevo (vs recovery)	0.613534	0.657218	0.178573	0.00255148	0.969646	6.63128e-05	0.465336	0.00179144
ppfl	0.949138	0.777441	0.141707	0.111237	2.10064e-05	0.00340938	0.341733	3.89781e-05
sevo	0.133499	0.120526	0.187706	0.053618	0.783103	0.000301768	0.415548	8.83917e-06
ketamine	0.268549	0.00667356	0.136278	0.110839	0.393306	0.0115701	0.503879	0.0452515
